# Perturbation of genes linked to common schizophrenia risk variants identifies cilia programs

**DOI:** 10.64898/2026.06.09.731172

**Authors:** Jiseok Lee, Hyunggyu Min, Cristine Casingal, Austin T. Ledford, Hannah Lee, Won Ma, Yangzhenyu Gao, Hanqian Mao, Eric S. McCoy, Lei Xing, Cindy Fang, Sang Ho Kwon, Mark J. Zylka, Keri Martinowich, Kristen R. Maynard, Stephanie C. Hicks, E. S. Anton, Hyejung Won

**Affiliations:** Neuroscience Center, University of North Carolina at Chapel Hill, Chapel Hill, NC; Department of Biostatistics, University of North Carolina at Chapel Hill, Chapel Hill, NC; Department of Biostatistics, Johns Hopkins Bloomberg School of Public Health, Baltimore, MD; Lieber Institute for Brain Development, Johns Hopkins Medical Campus, Baltimore, MD; The Solomon H. Snyder Department of Neuroscience, Johns Hopkins School of Medicine, Baltimore, MD, USA; Department of Psychiatry and Behavioral Sciences, Johns Hopkins School of Medicine, Baltimore, MD, USA; Johns Hopkins Kavli Neuroscience Discovery Institute, Baltimore, MD, USA

## Abstract

Schizophrenia (SCZ) is a common psychiatric disorder characterized by psychosis, emotional withdrawal, and cognitive deficits. Most SCZ risk variants reside in non-coding regions of the genome and are thought to influence disease risk by modulating gene regulation. However, the target genes, biological pathways, and cell types through which these variants exert their effects remain poorly understood. To address this gap, we employed *in vivo* CRISPR droplet sequencing (CROP-seq) in the postnatal mouse neocortex. We perturbed 12 SCZ risk genes previously linked to functionally validated risk variants, followed by single-cell RNA sequencing. We identified 3,031 differentially expressed genes (DEGs) that recapitulate transcriptional alterations observed in postmortem SCZ brains. Integrative analysis using DEG clustering, factor analysis, and gene regulatory network inference uncovered convergent gene programs with distinct biological functions and cell type specificity. Notably, ciliary transcriptional programs consistently emerged across analytical frameworks. The primary cilium is a neurocircuit modulating signaling organelle in neurons and glia that remains understudied in SCZ. Perturbation of key contributors to the ciliary transcriptional programs led to significant alterations in ciliary structure, suggesting that SCZ genetic risk factors may influence how brain cells sense and transduce extracellular signals through synapse-independent mechanisms. Together, this study provides the first *in vivo* characterization of the functional consequence of common variant architecture in SCZ and implicates ciliary dysfunction as a convergent downstream mechanism.
