## Supplemental Table 3 for "Perturbation of genes linked to common schizophrenia risk variants identifies cilia programs"

### Sheet: Description
A	55 DEGs showing strong ciliary association (CilioGenics score > 1) and their cellular localization
B	109 DEGs overlapping with mouse neuronal cilia proteome

### Sheet: A
Gene name	Cellular localization	CilioGenics score
ABLIM1	actin cytoskeleton	1.41523
ANKRD26	Centriole distal appendage	1.24372
B9D1	Transition Zone	2.83397
BBOF1	Basal body	2.50332
CCDC181	Proximal portion of the ciliary axoneme. Basal half of motile cilia.	1.9687
CCDC39	Ciliary axoneme.	4.25632
CELSR2	Cell membrane.	1.08086
CEP290	Centriolar satellites. Centrosome and basal body. Y-link junctions of the ciliary transition zone	3.37809
CEP41	Basal body, centriole.	2.52413
CEP83	Centrioles (distal ends)	1.84096
CETN2	Centrioles	2.03969
CFAP126	Next to basal body, microtubules plus end,adjacent to the apical plasma membrane	1.70127
CFAP69	Midpiece of the sperm flagellum.	2.69198
DNAAF5	Granular localisation throughout the cytoplasm	1.8899
DNAH1	Inner surface of the peripheral microtubule doublets of the motile axoneme.	2.19133
DNAI1	Ciliary axoneme.	2.33341
DNAJB13	Co-localises with ?- tubulin along the length of cilia and flagella. Radial spokes, annulus during spermiogenesis.	2.92182
DNAL1	Associated with A- tubule of the outer doublets	2.14246
DNALI1	Ciliary axoneme.	3.82886
DRC1	Cytoplasm, axoneme. N-DRC starting from the linker domain, spanning across the base plate, and ending near the hole on the inner junction.	3.19699
DRC7	Entire axoneme. Central region of the N-DRC linker including the outer dynein/inner dynein linker.	2.14547
DYNC2H1	Golgi, axoneme, peri- basal body pool	2.74848
DYNC2LI1	Cytoplasm, centrosomes, around basal body, transition zone.	3.33628
DYNLL1	Base of cillium, ciliary axoneme.	1.28444
EHD1	Ciliary pocket membrane, membrane tubules, pre-ciliary vesicles and distal appendage vesicles. Centrosome in the absence of Rab8	1.04402
FOXJ1	Nucleus	1.90639
GNB1	photoreceptor outer segment	1.06852
HSPA8	Inner and outer segments, basal body	1.00727
IFT27	Basal Body, Cilium, IFT	2.31787
IFT52	Basal Body, Cilium, IFT	3.03377
IFT74	Basal Body, centrosomes, Cilium, IFT	3.44546
INTU	Plasma Membrane	2.22022
LRRC23	Axoneme of motile cilia	2.26791
MAPRE1	Proximal region of the basal body, centrosome: close to subdistal appendages of the mother centriole. Flagellar tip.	1.00578
MNS1	Axoneme	2.90824
MOK	Nucleus,ciliary base, cilium	1.64315
NEK1	Basal body, pericentriolar satellite region of the centrosome	1.3619
NEK4	Basal Body, Ciliary Rootlet	1.10901
NME5	Axoneme, radial spokes.	2.54338
NPHP1	Transition zone, connecting cilium	2.46623
PAFAH1B1	Motile cilium axoneme, basal body and punctate structures throughout the cytoplasmic microtubule network	1.05333
RAB11A	Centrosome, Basal Body	1.03704
RILPL2	Cilium, Centrosome	1.27646
RSPH9	Radial spoke of motile cilium	2.82372
RUVBL2	Nucleus, cytoplasm	1.70817
SPA17	Cilium, flagellum, cytoplasm.	2.46241
SPAG16	Cytoplasm, central apparatus of the axoneme (SPAG16L), nuclear speckles (SPAG16S).	2.5075
SPAG6	Axoneme, center of the transition zone at the site of central pair assembly, cytoplasm.	3.43366
TCTN2	Transition Zone	1.24467
TMEM107	Transition Zone	1.3502
TNPO1	Axoneme, nucleus, basal body	1.06176
TUBB2A	Basal Body, Centriole, Cytosol	1.65797
UBR5	Centrosome, centriolar satellites	1.05549
VCP	Cytosol, ER, cilia.	1.02648
WDR35	Along ciliary axoneme, IFT complex A	3.56555

### Sheet: B
DEGs overlapping with mouse neuronal cilia proteome
Adcy1
Ank
Ap2m1
Aqp4
Arf3
Arhgap10
Arhgap21
Arhgdib
Atp2b1
Atp2b2
Atp5b
Atp5f1
Basp1
Brinp1
Camkv
Cd47
Cdc42
Cemip2
Cmpk1
Cryzl2
Cyp46a1
Ehd1
Eif2s1
Fgf12
Flot1
Gabra1
Gabra5
Gabrg2
Gap43
Gnaz
Gnb1
Gnb2
Got1
Gpr162
Gstm1
Kcna6
Kcnj4
Kcnj9
Kcnq3
Lat2
Lingo1
Lpcat4
Lrrtm1
Lrrtm3
Marcks
Marcksl1
Mdh1
Mdh2
Mgst3
Mlc1
Mpdz
Msra
Nampt
Ndufa4
Nectin3
Nptn
Nrxn1
Ostf1
Palm
Phf24
Pitpna
Prkacb
Prmt8
Prrt1
Psmc1
Rab7
Rala
Ralb
Ran
Rap1a
Rap2b
Rell2
Rgs7
Rnf112
Rpl13a
Rps11
Scn2b
Scn9a
Sema6b
Sept6
Sept7
Sgip1
Sirpa
Slc12a2
Slc16a7
Slc1a3
Slc25a18
Slc25a22
Slc2a1
Slc3a2
Slc8a2
Snap25
Snx12
Stx1a
Svop
Tbc1d24
Tecr
Tmem132a
Tnfrsf21
Trappc4
Tubb2a
Tubb2b
Tubb4a
Tubb5
Ube2m
Vamp2
Vdac2
Vps29
Ykt6
