## Supplemental Table 4 for "Perturbation of genes linked to common schizophrenia risk variants identifies cilia programs"

### Sheet: Description
A	Primer sequences used for library QC before viral packaging; N denotes index sequences used to label individual samples
B	Primer sequences used for gRNA library enrichment; N denotes index sequences used to label individual samples
C	gRNA sequences used for cilia imaging experiment

### Sheet: A
Primer name	Sequence (5'->3')
LibQC_i5	AATGATACGGCGACCACCGAGATCTACACACACTCTTTCCCTACACGACGCTCTTCCGATCTCTTGTGGAAAGGACGAAACACCG
LibQC_i7	CAAGCAGAAGACGGCATACGAGATNNNNNNNNGTGACTGGAGTTCAGACGTGTGCTCTTCCGATCGTGTCTCAAGATCTAGTTACGCCAAGC

### Sheet: B
Used for	Primer name	Sequence (5'->3')
PCR1	GuideEnrich_1	CTACACGACGCTCTTCCGATCT
PCR1	GuideEnrich_2	TTGTGGAAAGGACGAAACACCG
PCR2	GuideEnrich_3	AATGATACGGCGACCACCGAGATCTACACNNNNNNNNNNACACTCTTTCCCTACACGACGCTCTTCCGATCT
PCR2	GuideEnrich_4	CAAGCAGAAGACGGCATACGAGATNNNNNNNNNNGTGACTGGAGTTCAGACGTGTGCTCTTCCGATCTTTGTGGAAAGGACGAAACACCG

### Sheet: C
gRNA name	Sequence (5' -> 3')
Matr3 gRNA 1	AGTCTACAAACCCAGCACCA
Matr3 gRNA 2	TCTCTCGGTAGGGATTCACA
Scyl1 gRNA 1	AGCTGAAGAGCAGACCCAGG
Scyl1 gRNA 2	GGGCCCTGGATCCTGCACCG
Negative control gRNA 1	GTGCACCCGGCTAGGACCGG
Negative control gRNA 2	GGTGGCCTTTGCAATTGGCG
Negative control gRNA 3	GGGCCTGGACGAGCCTAAAA
